# Mobile immune signals potentiate salicylic acid-mediated plant immunity via WRKY38/62 transcription factors

**DOI:** 10.1101/2025.04.17.649115

**Authors:** Robert O. Mason, Heather Grey, Steven H. Spoel

## Abstract

Systemic acquired resistance (SAR) is a broad-spectrum plant immune response that provides protection against various pathogens. Activation of SAR requires mobile immune signals as well as the indispensable immune hormone salicylic acid (SA). Nonetheless, it remains unknown how mobile signals integrate with the SA signal to produce functional SAR responses. Here, we demonstrate that the mobile signals, azelaic acid (AzA) and N-hydroxy-pipecolic acid (NHP), respectively dampened and potentiated SA-induced transcriptional reprogramming of thousands of genes. Indeed, NHP enhanced stability of the SA receptor protein NPR1, and unlike AzA, it dramatically increased the effectiveness of SA-induced immunity against bacterial infection by 10-fold. Analysis of NHP-primed, SA-responsive gene promoters indicated that WRKY transcription factors play an important role in integrating these two immune signals. While responsiveness to SA remained largely unaffected by mutation of *WRKY38* and *WRKY62*, it abolished NHP-mediated potentiation of SA-induced gene expression and immunity. Collectively, our findings reveal mobile signals potentiate SA-mediated plant immunity via WRKY38/62 transcription factors.

**Teaser:** Activation of broad-spectrum immunity in plants requires mutual potentiation between multiple distinct immune signals.
