## Supplementary material for "Mobile immune signals potentiate salicylic acid-mediated plant immunity via WRKY38/62 transcription factors": Table S3

### Sheet: Table S3
tf_id	all_targets	all_total	all_percentage	primed_targets	primed_total	primed_percentage	fishers_p	chisq_p	tf_name
AT2G40750	781	8311	0.0939718	112	584	0.191781	5.80092e-12	5.02247e-14	WRKY54
AT3G56400	2290	8311	0.275538	239	584	0.409247	2.265e-11	6.13263e-12	WRKY70
AT2G40740	2456	8311	0.295512	250	584	0.428082	5.8038e-11	2.31795e-11	WRKY55
AT4G18170	3025	8311	0.363975	293	584	0.501712	6.13175e-11	3.87597e-11	WRKY28
AT5G63790	2427	8311	0.292023	244	584	0.417808	4.36362e-10	1.97323e-10	NAC102
AT2G38470	1806	8311	0.217302	191	584	0.327055	4.01159e-09	1.10841e-09	WRKY33
AT1G30650	2283	8311	0.274696	229	584	0.392123	3.18477e-09	1.4872e-09	WRKY14
AT1G29860	2336	8311	0.281073	232	584	0.39726	6.96344e-09	2.81664e-09	WRKY71
AT3G01970	2544	8311	0.3061	248	584	0.424658	5.41695e-09	3.18936e-09	WRKY45
AT1G62300	1450	8311	0.174468	159	584	0.27226	1.5995e-08	4.12825e-09	WRKY6
AT5G67420	1534	8311	0.184575	166	584	0.284247	1.67928e-08	4.43325e-09	LBD37
AT3G42860	826	8311	0.0993864	103	584	0.17637	5.18058e-08	6.24767e-09	NA
AT4G22070	1012	8311	0.121766	120	584	0.205479	3.73147e-08	6.49885e-09	WRKY31
AT1G80840	1977	8311	0.237878	200	584	0.342466	3.83084e-08	1.77392e-08	WRKY40
AT2G30250	3363	8311	0.404644	303	584	0.518836	8.06745e-08	7.62913e-08	WRKY25
AT1G29280	3141	8311	0.377933	285	584	0.488014	1.91725e-07	1.60486e-07	WRKY65
AT5G26170	3181	8311	0.382746	286	584	0.489726	4.16313e-07	3.77127e-07	WRKY50
AT5G52830	4028	8311	0.484659	347	584	0.594178	3.23106e-07	3.88615e-07	WRKY27
AT4G23550	3566	8311	0.42907	314	584	0.537671	4.07483e-07	3.92916e-07	WRKY29
AT5G24110	1324	8311	0.159307	140	584	0.239726	1.45918e-06	5.49006e-07	WRKY30
AT5G41570	3062	8311	0.368427	275	584	0.47089	1.08405e-06	9.61762e-07	WRKY24
AT4G31800	4399	8311	0.529299	369	584	0.631849	1.44496e-06	1.93018e-06	WRKY18
AT4G01250	4579	8311	0.550957	378	584	0.64726	5.7429e-06	7.26065e-06	WRKY22
AT2G39250	1288	8311	0.154975	132	584	0.226027	1.41607e-05	7.71419e-06	SNZ
AT2G23320	4542	8311	0.546505	375	584	0.642123	7.18846e-06	8.61814e-06	WRKY15
AT5G13080	4361	8311	0.524726	362	584	0.619863	7.88487e-06	1.03219e-05	WRKY75
AT5G43840	1095	8311	0.131753	115	584	0.196918	2.62289e-05	1.19896e-05	HSFA6A
AT2G02820	2933	8311	0.352906	156	584	0.267123	2.27407e-05	3.1295e-05	MYB88
AT5G46350	4236	8311	0.509686	350	584	0.599315	3.14045e-05	3.37521e-05	WRKY8
AT2G30590	507	8311	0.0610035	61	584	0.104452	0.000104636	4.83315e-05	WRKY21
AT2G03340	446	8311	0.0536638	55	584	0.0941781	0.000126917	6.01727e-05	WRKY3
AT1G77450	3545	8311	0.426543	298	584	0.510274	9.78068e-05	9.41393e-05	NAC032
AT4G26640	700	8311	0.0842257	77	584	0.131849	0.000189668	0.000111471	WRKY20
AT2G20110	3564	8311	0.428829	297	584	0.508562	0.000199547	0.00020351	NA
AT5G09410	834	8311	0.100349	87	584	0.148973	0.000417001	0.000254361	EICBP.B
AT5G04340	5188	8311	0.624233	409	584	0.700342	0.00022924	0.000276385	ZAT6
AT4G27410	5254	8311	0.632174	412	584	0.705479	0.00036164	0.000437342	RD26
AT5G06960	780	8311	0.0938515	81	584	0.138699	0.000822453	0.000519252	OBF5
AT5G06839	1384	8311	0.166526	130	584	0.222603	0.000756166	0.00060681	TGA10
AT1G12630	2617	8311	0.314884	144	584	0.246575	0.000510924	0.000667483	NA
AT5G67190	4125	8311	0.49633	248	584	0.424658	0.000831286	0.000946038	DEAR2
AT5G29000	2409	8311	0.289857	206	584	0.35274	0.00162021	0.00148692	PHL1
AT5G52020	2211	8311	0.266033	120	584	0.205479	0.00109912	0.00153558	NA
AT1G22070	1040	8311	0.125135	100	584	0.171233	0.00205123	0.0015922	TGA3
AT1G71450	3361	8311	0.404404	197	584	0.337329	0.00140819	0.0016073	NA
AT1G20910	1650	8311	0.198532	148	584	0.253425	0.00195441	0.00169169	NA
AT2G46830	795	8311	0.0956564	33	584	0.0565068	0.00113802	0.00211353	CCA1
AT5G05410	1100	8311	0.132355	104	584	0.178082	0.00260829	0.00221514	DREB2A
AT3G22760	2820	8311	0.339309	235	584	0.402397	0.00216074	0.00222566	SOL1
AT1G49560	3623	8311	0.435928	293	584	0.501712	0.00218282	0.00227015	HHO6
AT1G19210	3654	8311	0.439658	220	584	0.376712	0.00329913	0.00347415	NA
AT4G16750	3698	8311	0.444952	224	584	0.383562	0.00386016	0.00443812	NA
AT1G77200	4327	8311	0.520635	269	584	0.460616	0.00534027	0.00573202	NA
AT1G49720	3605	8311	0.433762	288	584	0.493151	0.00572078	0.00590144	ABF1
AT3G20310	3593	8311	0.432319	218	584	0.373288	0.00560043	0.00608299	ERF7
AT2G18350	2627	8311	0.316087	217	584	0.371575	0.00588553	0.00626918	HB24
AT3G17609	1393	8311	0.167609	124	584	0.212329	0.00737426	0.00651814	HYH
AT5G62430	2671	8311	0.321381	220	584	0.376712	0.00695782	0.00665162	CDF 1.00
AT4G37790	4335	8311	0.521598	339	584	0.580479	0.00606098	0.00669643	HAT22
AT4G23750	898	8311	0.10805	42	584	0.0719178	0.00523771	0.00745491	CRF2
AT5G65410	3966	8311	0.477199	312	584	0.534247	0.00789294	0.00868307	HB25
AT4G31060	1623	8311	0.195283	88	584	0.150685	0.00773022	0.00963062	NA
AT4G14770	2972	8311	0.357598	240	584	0.410959	0.011019	0.0107565	TCX2
AT1G75240	3523	8311	0.423896	279	584	0.47774	0.0120421	0.0124489	HB33
AT5G60130	3497	8311	0.420768	277	584	0.474315	0.011989	0.012863	NA
AT1G72830	860	8311	0.103477	80	584	0.136986	0.0145716	0.013267	NF-YA3
AT1G01720	2427	8311	0.292023	199	584	0.340753	0.0146017	0.014341	ATAF1
AT3G50260	4441	8311	0.534352	281	584	0.481164	0.0144318	0.0144167	CEJ1
AT3G18400	2707	8311	0.325713	219	584	0.375	0.0157011	0.0161759	NAC058
AT2G35700	1528	8311	0.183853	84	584	0.143836	0.0144427	0.0177342	ERF38
AT5G05550	3148	8311	0.378775	192	584	0.328767	0.0169243	0.0178801	NA
AT1G69490	1782	8311	0.214415	150	584	0.256849	0.0193664	0.0186708	NAP
AT1G08320	3257	8311	0.39189	258	584	0.441781	0.0180502	0.0192826	TGA9
AT1G22810	1616	8311	0.194441	90	584	0.15411	0.0166539	0.019359	NA
AT1G49480	4089	8311	0.491999	317	584	0.542808	0.0185083	0.0197507	RTV1
AT3G10580	1373	8311	0.165203	75	584	0.128425	0.0202382	0.0232594	NA
AT5G19790	3325	8311	0.400072	206	584	0.35274	0.0255973	0.0266873	RAP2.11
AT3G08500	3252	8311	0.391289	201	584	0.344178	0.0250395	0.0268152	MYB83
AT2G31230	3798	8311	0.456985	239	584	0.409247	0.025399	0.0280327	ERF15
AT5G51990	3798	8311	0.456985	239	584	0.409247	0.025399	0.0280327	CBF4
AT4G01120	5281	8311	0.635423	398	584	0.681507	0.025868	0.0280895	GBF2
AT4G16150	244	8311	0.0293587	27	584	0.0462329	0.0328693	0.0300894	NA
AT1G27730	4362	8311	0.524847	279	584	0.47774	0.0288427	0.0307724	STZ
AT5G10030	2555	8311	0.307424	205	584	0.351027	0.029617	0.0311252	TGA4
AT3G15500	2025	8311	0.243653	166	584	0.284247	0.0288798	0.0314687	NAC3
AT2G44940	1413	8311	0.170016	79	584	0.135274	0.029433	0.0344509	NA
AT1G35460	1551	8311	0.18662	88	584	0.150685	0.0311796	0.0348635	FBH1
AT2G30340	1033	8311	0.124293	55	584	0.0941781	0.0310208	0.0373721	LBD13
AT3G28910	1015	8311	0.122127	89	584	0.152397	0.0374795	0.0375592	MYB30
AT5G58900	4767	8311	0.573577	361	584	0.618151	0.0375187	0.0390267	DIV1
AT4G25490	2743	8311	0.330045	168	584	0.287671	0.0358376	0.0390281	CBF1
AT1G56170	3884	8311	0.467332	247	584	0.422945	0.0393622	0.0417439	NF-YC2
AT2G23340	2427	8311	0.292023	147	584	0.251712	0.0378493	0.0424314	DEAR3
AT1G03800	1568	8311	0.188666	90	584	0.15411	0.0417841	0.0436079	ERF10
AT4G24240	639	8311	0.0768861	59	584	0.101027	0.0385575	0.0436466	WRKY7
AT1G68550	1806	8311	0.217302	106	584	0.181507	0.0421261	0.0473242	CRF10
AT3G19290	3700	8311	0.445193	285	584	0.488014	0.0476418	0.0490242	ABF4
AT5G03150	606	8311	0.0729154	56	584	0.0958904	0.049717	0.0496162	JKD
AT4G25470	2444	8311	0.294068	149	584	0.255137	0.0478272	0.0507046	CBF2
AT5G13180	2574	8311	0.30971	204	584	0.349315	0.0470985	0.0511652	NAC083
AT1G76420	1411	8311	0.169775	118	584	0.202055	0.0471663	0.052158	CUC 3.00
AT5G25190	1885	8311	0.226808	112	584	0.191781	0.0512138	0.0561827	ESE3
AT4G01680	2446	8311	0.294309	150	584	0.256849	0.0595302	0.0604239	MYB55
AT1G28160	2383	8311	0.286728	146	584	0.25	0.0577603	0.0636668	NA
AT1G53230	369	8311	0.044399	16	584	0.0273973	0.0572677	0.0648236	TCP3
AT3G28920	3767	8311	0.453255	288	584	0.493151	0.0645724	0.0675183	HB34
AT2G38340	2641	8311	0.317772	164	584	0.280822	0.0653814	0.070065	DREB19
AT2G40620	2593	8311	0.311996	161	584	0.275685	0.0709007	0.0737245	NA
AT5G61850	74	8311	0.00890386	10	584	0.0171233	0.070178	0.0777577	LFY
AT5G04760	5797	8311	0.697509	428	584	0.732877	0.07588	0.0791168	DIV2
AT5G16820	3078	8311	0.370353	238	584	0.407534	0.0765802	0.0797886	HSF3
AT5G51190	2967	8311	0.356997	187	584	0.320205	0.0735945	0.0798164	NA
AT3G60530	543	8311	0.0653351	27	584	0.0462329	0.0796483	0.0828033	GATA4
AT2G31220	2110	8311	0.25388	129	584	0.22089	0.0759985	0.0842901	NA
AT1G69180	2183	8311	0.262664	134	584	0.229452	0.0791914	0.085641	CRC
AT5G56840	4173	8311	0.502106	315	584	0.539384	0.0867671	0.0893504	NA
AT3G12250	3691	8311	0.44411	281	584	0.481164	0.085036	0.0894996	TGA6
AT3G10480	1956	8311	0.235351	156	584	0.267123	0.0870793	0.0902819	NAC050
AT4G37180	3454	8311	0.415594	264	584	0.452055	0.090483	0.092298	HHO5
AT4G24020	2730	8311	0.32848	212	584	0.363014	0.0922356	0.0951022	NLP7
AT5G49450	1425	8311	0.17146	84	584	0.143836	0.087223	0.0964667	BZIP1
AT3G01220	1424	8311	0.171339	84	584	0.143836	0.0872656	0.0978884	HB20
AT5G56110	2873	8311	0.345686	222	584	0.380137	0.0963239	0.10006	MYB80
AT5G15830	3785	8311	0.455421	245	584	0.419521	0.0936787	0.100665	BZIP3
AT1G69010	4666	8311	0.561425	307	584	0.525685	0.0929156	0.101343	BIM2
AT1G72740	3525	8311	0.424137	227	584	0.388699	0.0995113	0.102491	NA
AT4G34000	4875	8311	0.586572	363	584	0.621575	0.0984447	0.105605	ABF3
AT5G39760	3963	8311	0.476838	299	584	0.511986	0.103545	0.109451	HB23
AT5G63090	480	8311	0.0577548	24	584	0.0410959	0.0957303	0.111701	LOB
AT3G15210	2808	8311	0.337865	178	584	0.304795	0.102942	0.111711	ERF4
AT5G11510	511	8311	0.0614848	26	584	0.0445205	0.10528	0.115503	MYB3R-4
AT1G06850	2801	8311	0.337023	178	584	0.304795	0.112615	0.121192	bZIP52
AT3G10500	1328	8311	0.159788	108	584	0.184932	0.116088	0.124022	NAC053
AT4G11660	960	8311	0.11551	80	584	0.136986	0.125201	0.134998	AT-HSFB2B
AT5G10970	2322	8311	0.279389	146	584	0.25	0.138223	0.137428	C2H2
AT1G65910	1526	8311	0.183612	122	584	0.208904	0.136683	0.142766	NAC028
AT1G13260	4052	8311	0.487547	266	584	0.455479	0.145298	0.145409	RAV1
AT4G18450	217	8311	0.02611	9	584	0.015411	0.133112	0.146447	NA
AT4G01540	3088	8311	0.371556	235	584	0.402397	0.144203	0.148454	NTM1
AT3G12720	4192	8311	0.504392	276	584	0.472603	0.145499	0.149205	MYB67
AT5G04410	2393	8311	0.287932	185	584	0.316781	0.143543	0.150373	NAC2
AT1G50640	983	8311	0.118277	57	584	0.0976027	0.142694	0.150905	ERF3
AT4G32800	1104	8311	0.132836	65	584	0.111301	0.145085	0.154006	NA
AT3G46590	346	8311	0.0416316	32	584	0.0547945	0.136349	0.156137	TRFL1
AT1G08010	996	8311	0.119841	58	584	0.0993151	0.145231	0.156385	GATA11
AT3G13810	865	8311	0.104079	72	584	0.123288	0.143325	0.163955	IDD11
AT3G62420	2708	8311	0.325833	207	584	0.354452	0.157564	0.168002	BZIP53
AT4G27950	3307	8311	0.397906	215	584	0.368151	0.161422	0.16836	CRF4
AT2G33710	3292	8311	0.396102	214	584	0.366438	0.161143	0.169393	NA
AT4G18880	201	8311	0.0241848	20	584	0.0342466	0.130294	0.169916	HSF A4A
AT4G25480	2009	8311	0.241728	126	584	0.215753	0.160729	0.170528	DREB1A
AT1G54330	1485	8311	0.178679	118	584	0.202055	0.163676	0.172267	NAC020
AT3G04060	2669	8311	0.321141	204	584	0.349315	0.169608	0.173311	NAC046
AT3G25990	584	8311	0.0702683	32	584	0.0547945	0.176774	0.180438	NA
AT1G28370	2062	8311	0.248105	130	584	0.222603	0.17981	0.182626	ERF11
AT2G01930	3783	8311	0.45518	249	584	0.42637	0.182654	0.190575	BPC1
AT2G41690	291	8311	0.0350138	27	584	0.0462329	0.165369	0.194902	HSFB3
AT1G51220	1505	8311	0.181085	93	584	0.159247	0.199598	0.202988	WIP5
AT4G01550	1078	8311	0.129708	87	584	0.148973	0.182819	0.203924	NAC069
AT2G45680	79	8311	0.00950547	2	584	0.00342466	0.174451	0.204084	TCP9
AT3G49530	1348	8311	0.162195	107	584	0.183219	0.18342	0.20413	NAC062
AT2G44840	2488	8311	0.299362	160	584	0.273973	0.206269	0.2112	ERF13
AT3G60490	2180	8311	0.262303	139	584	0.238014	0.205062	0.213639	NA
AT3G57920	3784	8311	0.4553	250	584	0.428082	0.212457	0.217157	SPL15
AT1G31140	3307	8311	0.397906	248	584	0.424658	0.205246	0.217938	GOA
AT3G04070	1997	8311	0.240284	154	584	0.263699	0.211296	0.219681	NAC047
AT1G12610	743	8311	0.0893996	43	584	0.0736301	0.226996	0.22154	DDF1
AT5G08330	743	8311	0.0893996	43	584	0.0736301	0.226996	0.22154	TCP11
AT1G35560	724	8311	0.0871135	60	584	0.10274	0.199182	0.225492	TCP23
AT5G07310	2552	8311	0.307063	165	584	0.282534	0.226954	0.231111	NA
AT1G34370	444	8311	0.0534232	24	584	0.0410959	0.2133	0.232516	STOP1
AT5G04390	2347	8311	0.282397	151	584	0.258562	0.233691	0.233543	NA
AT5G62020	2866	8311	0.344844	216	584	0.369863	0.224642	0.236737	HSFB2A
AT1G52880	1468	8311	0.176633	115	584	0.196918	0.21828	0.236863	NAM
AT2G23290	2448	8311	0.294549	186	584	0.318493	0.223009	0.238714	MYB70
AT5G46590	2185	8311	0.262905	167	584	0.285959	0.225106	0.24097	NAC096
AT5G05790	981	8311	0.118036	59	584	0.101027	0.230731	0.242048	NA
AT1G53170	2605	8311	0.31344	169	584	0.289384	0.229968	0.243279	ERF8
AT4G18890	238	8311	0.0286367	22	584	0.0376712	0.203757	0.260267	BEH3
AT5G47370	2151	8311	0.258814	164	584	0.280822	0.2419	0.261487	HAT2
AT3G16280	3045	8311	0.366382	200	584	0.342466	0.266258	0.264384	NA
AT3G49940	1573	8311	0.189267	122	584	0.208904	0.25227	0.265512	LBD38
AT5G47390	3456	8311	0.415834	257	584	0.440068	0.259166	0.269359	NA
AT5G18270	1247	8311	0.150042	98	584	0.167808	0.256074	0.271914	ANAC087
AT5G64750	2491	8311	0.299723	162	584	0.277397	0.261784	0.274322	ABR1
AT5G08750	241	8311	0.0289977	22	584	0.0376712	0.253303	0.284738	NA
AT5G18560	863	8311	0.103838	52	584	0.0890411	0.290192	0.28581	PUCHI
AT3G02940	2282	8311	0.274576	148	584	0.253425	0.290544	0.288797	MYB107
AT5G23930	1622	8311	0.195163	103	584	0.17637	0.279213	0.290881	NA
AT4G17980	3014	8311	0.362652	225	584	0.385274	0.285686	0.292016	NAC071
AT1G43700	494	8311	0.0594393	28	584	0.0479452	0.275188	0.293124	VIP1
AT3G23220	524	8311	0.063049	30	584	0.0513699	0.287978	0.298192	ESE1
AT1G06180	752	8311	0.0904825	45	584	0.0770548	0.294391	0.306177	MYB13
AT2G42200	4514	8311	0.543136	304	584	0.520548	0.302571	0.309636	SPL9
AT1G53910	1895	8311	0.228011	122	584	0.208904	0.306631	0.310213	RAP2.12
AT1G02230	1836	8311	0.220912	140	584	0.239726	0.302978	0.314539	NAC004
AT2G15740	1095	8311	0.131753	86	584	0.14726	0.283683	0.315169	NA
AT3G17730	1041	8311	0.125256	82	584	0.140411	0.302137	0.316611	NAC057
AT4G36620	85	8311	0.0102274	3	584	0.00513699	0.283869	0.324538	GATA19
AT5G07680	1670	8311	0.200939	107	584	0.183219	0.335097	0.326257	NAC4
AT3G04030	3577	8311	0.430393	264	584	0.452055	0.320302	0.327917	MYR 2.00
AT2G45420	3235	8311	0.389243	215	584	0.368151	0.333826	0.333422	LBD18
AT3G26620	424	8311	0.0510167	24	584	0.0410959	0.327786	0.33616	LBD23
AT2G01940	3549	8311	0.427024	237	584	0.405822	0.319801	0.33786	SGR5
AT1G03840	992	8311	0.11936	78	584	0.133562	0.323299	0.340084	MGP
AT5G02320	714	8311	0.0859102	43	584	0.0736301	0.356779	0.341447	MYB3R-5
AT5G65210	4606	8311	0.554205	336	584	0.575342	0.322247	0.341815	TGA1
AT5G10510	101	8311	0.0121526	4	584	0.00684932	0.322495	0.342719	AIL6
AT1G34190	2682	8311	0.322705	177	584	0.303082	0.336099	0.349454	NAC017
AT2G45480	650	8311	0.0782096	39	584	0.0667808	0.377841	0.358296	GRF9
AT5G08520	2282	8311	0.274576	171	584	0.292808	0.33843	0.365414	NA
AT1G02250	1657	8311	0.199374	126	584	0.215753	0.336113	0.36693	NAC005
AT4G15090	294	8311	0.0353748	16	584	0.0273973	0.351359	0.36846	FAR1
AT5G39610	1644	8311	0.19781	125	584	0.214041	0.334871	0.370123	NAC6
AT1G22640	3084	8311	0.371074	228	584	0.390411	0.352716	0.373433	MYB3
AT5G66730	1507	8311	0.181326	115	584	0.196918	0.3461	0.374646	IDD1
AT3G10030	634	8311	0.0762844	51	584	0.0873288	0.334989	0.374871	NA
AT2G46270	5999	8311	0.721814	432	584	0.739726	0.363721	0.375024	GBF3
AT4G34410	1612	8311	0.19396	104	584	0.178082	0.385304	0.375781	RRTF1
AT1G25550	3240	8311	0.389845	239	584	0.409247	0.357214	0.376237	HHO3
AT3G18990	1592	8311	0.191553	121	584	0.207192	0.356187	0.383145	VRN1
AT3G09735	2011	8311	0.241968	151	584	0.258562	0.369167	0.393242	NA
AT3G53200	1360	8311	0.163639	104	584	0.178082	0.356039	0.394123	MYB27
AT1G20980	651	8311	0.0783299	52	584	0.0890411	0.341422	0.3964	SPL14
AT1G72010	688	8311	0.0827819	42	584	0.0719178	0.39113	0.397205	NA
AT4G06746	688	8311	0.0827819	42	584	0.0719178	0.39113	0.397205	RAP2.9
AT1G30210	896	8311	0.107809	56	584	0.0958904	0.405996	0.405786	TCP24
AT4G38170	1764	8311	0.212249	133	584	0.22774	0.374589	0.405887	FRS9
AT3G11440	2350	8311	0.282758	175	584	0.299658	0.392811	0.407622	MYB65
AT1G76880	145	8311	0.0174468	7	584	0.0119863	0.408813	0.412764	NA
AT5G17800	1145	8311	0.137769	88	584	0.150685	0.38574	0.417268	MYB56
AT2G45410	3535	8311	0.42534	238	584	0.407534	0.410776	0.424708	LBD19
AT3G24050	255	8311	0.0306822	14	584	0.0239726	0.452081	0.429396	GATA1
AT3G10800	546	8311	0.0656961	33	584	0.0565068	0.434748	0.43341	BZIP28
AT1G79580	4251	8311	0.511491	309	584	0.52911	0.416137	0.435058	SMB
AT1G19000	3853	8311	0.463602	281	584	0.481164	0.415123	0.435627	NA
AT4G21080	4116	8311	0.495247	279	584	0.47774	0.416335	0.438238	DOF4.5
AT5G45300	780	8311	0.0938515	61	584	0.104452	0.380605	0.439431	BMY2
AT4G05100	829	8311	0.0997473	52	584	0.0890411	0.431088	0.443946	MYB74
AT4G37260	2122	8311	0.255324	158	584	0.270548	0.432752	0.443987	MYB73
AT3G22830	5054	8311	0.60811	365	584	0.625	0.429977	0.444421	HSFA6B
AT3G21890	3156	8311	0.379738	212	584	0.363014	0.427391	0.446491	BBX31
AT1G70920	1095	8311	0.131753	70	584	0.119863	0.446475	0.447364	HB18
AT5G22990	1608	8311	0.193479	121	584	0.207192	0.417304	0.45001	NA
AT5G45580	4827	8311	0.580797	349	584	0.597603	0.435006	0.45174	NA
AT5G62000	2651	8311	0.318975	177	584	0.303082	0.43495	0.452502	ARF2
AT1G74840	2125	8311	0.255685	158	584	0.270548	0.433058	0.455761	NA
AT5G67300	5965	8311	0.717723	428	584	0.732877	0.44652	0.459514	MYBR1
AT3G24520	1861	8311	0.22392	139	584	0.238014	0.441812	0.460935	HSFC1
AT1G34670	1400	8311	0.168451	91	584	0.155822	0.456504	0.463861	MYB93
AT1G44830	526	8311	0.0632896	32	584	0.0547945	0.479638	0.465329	NA
AT1G19040	182	8311	0.0218987	16	584	0.0273973	0.382145	0.468115	NA
AT5G62320	1061	8311	0.127662	68	584	0.116438	0.479221	0.469502	MYB99
AT1G25340	2212	8311	0.266153	147	584	0.251712	0.467168	0.474196	MYB116
AT3G60580	2760	8311	0.33209	185	584	0.316781	0.466905	0.474969	NA
AT4G39780	1207	8311	0.145229	78	584	0.133562	0.465313	0.475001	ERF060
AT2G04038	1236	8311	0.148719	80	584	0.136986	0.469623	0.476712	bZIP48
AT4G32730	3133	8311	0.37697	211	584	0.361301	0.479545	0.476794	PC-MYB1
AT3G50410	4189	8311	0.504031	285	584	0.488014	0.466887	0.480499	OBP1
AT1G76890	2297	8311	0.276381	153	584	0.261986	0.472486	0.480962	GT2
AT2G22200	2368	8311	0.284924	158	584	0.270548	0.476622	0.485658	ERF056
AT2G02070	2274	8311	0.273613	168	584	0.287671	0.4719	0.49154	IDD5
AT1G06280	4285	8311	0.515582	292	584	0.5	0.466985	0.493067	LBD2
AT5G66300	804	8311	0.0967393	62	584	0.106164	0.469917	0.502553	NAC105
AT5G63260	3226	8311	0.38816	218	584	0.373288	0.482389	0.503319	NA
AT3G26790	550	8311	0.0661774	34	584	0.0582192	0.490191	0.506601	FUS3
AT5G57660	950	8311	0.114306	61	584	0.104452	0.500445	0.510665	COL5
AT2G22430	5967	8311	0.717964	427	584	0.731164	0.505441	0.523303	HB6
AT1G43160	1910	8311	0.229816	127	584	0.217466	0.508244	0.525019	RAP2.6
AT5G25810	606	8311	0.0729154	38	584	0.0650685	0.562703	0.53216	tny
AT1G59640	501	8311	0.0602816	31	584	0.0530822	0.527948	0.535965	BPEp
AT1G32150	2384	8311	0.286849	160	584	0.273973	0.538068	0.536423	bZIP68
AT1G68670	3301	8311	0.397184	240	584	0.410959	0.512171	0.539483	HHO2
AT4G21030	228	8311	0.0274335	13	584	0.0222603	0.596605	0.540227	ATDOF4.2
AT1G09540	3659	8311	0.44026	249	584	0.42637	0.51805	0.541449	MYB61
AT3G01530	2886	8311	0.347251	195	584	0.333904	0.529024	0.541703	MYB57
AT1G47655	1923	8311	0.23138	142	584	0.243151	0.510114	0.548152	NA
AT2G02080	2837	8311	0.341355	207	584	0.354452	0.527746	0.548693	IDD4
AT2G42430	1527	8311	0.183732	101	584	0.172945	0.542811	0.550982	LBD16
AT1G19850	4858	8311	0.584527	349	584	0.597603	0.543317	0.564235	MP
AT4G26030	2593	8311	0.311996	175	584	0.299658	0.548115	0.564409	NA
AT1G78700	1378	8311	0.165804	91	584	0.155822	0.564444	0.568443	BEH4
AT3G09600	3637	8311	0.437613	248	584	0.424658	0.546093	0.570717	RVE8
AT1G66140	1467	8311	0.176513	109	584	0.186644	0.537487	0.572937	ZFP4
AT3G14180	1826	8311	0.219709	122	584	0.208904	0.569305	0.57649	ASIL2
AT1G79180	762	8311	0.0916857	49	584	0.0839041	0.602433	0.577452	MYB63
AT1G29160	2561	8311	0.308146	173	584	0.296233	0.577779	0.577715	NA
AT1G01250	255	8311	0.0306822	15	584	0.0256849	0.616828	0.578444	NA
AT4G16141	1376	8311	0.165564	91	584	0.155822	0.564489	0.578545	GATA17L
AT2G46590	3519	8311	0.423415	240	584	0.410959	0.573349	0.58528	DAG2
AT1G75080	271	8311	0.0326074	22	584	0.0376712	0.472381	0.587249	BZR1
AT3G56850	1442	8311	0.173505	107	584	0.183219	0.535111	0.587876	AREB3
AT1G63030	115	8311	0.0138371	6	584	0.010274	0.581366	0.593518	ddf2
AT4G34590	2653	8311	0.319215	193	584	0.330479	0.581951	0.604327	GBF6
AT3G20770	341	8311	0.04103	27	584	0.0462329	0.518948	0.615104	EIN3
AT2G37590	3775	8311	0.454217	272	584	0.465753	0.606058	0.618367	DOF2.4
AT1G12260	2121	8311	0.255204	155	584	0.265411	0.58956	0.618935	NAC007
AT2G36270	1504	8311	0.180965	111	584	0.190068	0.578813	0.619808	ABI5
AT5G47220	251	8311	0.0302009	15	584	0.0256849	0.615906	0.621529	ERF2
AT2G35530	1925	8311	0.231621	141	584	0.241438	0.577465	0.622439	bZIP16
AT5G08130	190	8311	0.0228613	11	584	0.0188356	0.66478	0.625036	BIM1
AT5G67580	1505	8311	0.181085	111	584	0.190068	0.579002	0.625045	TRB2
AT4G36780	1584	8311	0.190591	106	584	0.181507	0.623492	0.626726	BEH2
AT5G47230	857	8311	0.103116	56	584	0.0958904	0.62177	0.62722	ERF5
AT4G38000	2039	8311	0.245338	149	584	0.255137	0.58493	0.629933	DOF4.7
AT3G24120	5666	8311	0.681747	392	584	0.671233	0.613456	0.630483	NA
AT3G30210	548	8311	0.0659367	35	584	0.0599315	0.665043	0.630992	MYB121
AT2G06200	1698	8311	0.204308	114	584	0.195205	0.63252	0.634956	GRF6
AT2G32460	2303	8311	0.277103	156	584	0.267123	0.632307	0.635956	MYB101
AT1G14687	3297	8311	0.396703	238	584	0.407534	0.630443	0.636019	HB32
AT1G75390	943	8311	0.113464	62	584	0.106164	0.636142	0.63763	bZIP44
AT5G62940	4531	8311	0.545181	312	584	0.534247	0.606386	0.638428	HCA2
AT3G12130	2831	8311	0.340633	205	584	0.351027	0.619561	0.640537	NA
AT5G06950	3302	8311	0.397305	226	584	0.386986	0.630595	0.653464	AHBP-1B
AT3G16870	2283	8311	0.274696	155	584	0.265411	0.665843	0.66119	GATA17
AT4G29230	1010	8311	0.121526	75	584	0.128425	0.601209	0.669357	NAC075
AT4G01500	645	8311	0.077608	42	584	0.0719178	0.688429	0.676157	NGA4
AT5G06100	4060	8311	0.488509	291	584	0.498288	0.668568	0.678783	MYB33
AT5G11260	2609	8311	0.313921	178	584	0.304795	0.677958	0.679254	HY5
AT1G34180	2911	8311	0.350259	210	584	0.359589	0.653912	0.68046	NAC016
AT3G03200	2333	8311	0.280712	169	584	0.289384	0.668332	0.687028	NAC045
AT2G18160	1341	8311	0.161352	90	584	0.15411	0.683555	0.687521	bZIP2
AT4G01280	3204	8311	0.385513	220	584	0.376712	0.692291	0.705049	NA
AT5G47640	6791	8311	0.81711	473	584	0.809932	0.658259	0.705422	NF-YB2
AT5G47660	2474	8311	0.297678	169	584	0.289384	0.707912	0.706084	NA
AT5G58850	2085	8311	0.250872	151	584	0.258562	0.693041	0.715329	MYB119
AT5G65510	697	8311	0.0838648	52	584	0.0890411	0.643889	0.720084	AIL7
AT3G45610	4197	8311	0.504993	290	584	0.496575	0.700215	0.725976	DOF6
AT1G32870	1029	8311	0.123812	69	584	0.118151	0.744905	0.736158	NAC13
AT5G61620	3066	8311	0.368909	220	584	0.376712	0.722787	0.738882	NA
AT1G30490	1936	8311	0.232944	132	584	0.226027	0.72307	0.740022	PHV
AT1G33240	3862	8311	0.464685	276	584	0.472603	0.731416	0.743006	GTL1
AT2G26960	826	8311	0.0993864	61	584	0.104452	0.668508	0.746322	MYB81
AT5G02840	1315	8311	0.158224	89	584	0.152397	0.769066	0.753057	LCL1
AT1G74480	2205	8311	0.265311	151	584	0.258562	0.771013	0.757483	RKD2
AT3G15270	4047	8311	0.486945	280	584	0.479452	0.732095	0.758566	SPL5
AT2G33550	2576	8311	0.309951	177	584	0.303082	0.74604	0.763597	ASR3
AT5G52660	3176	8311	0.382144	219	584	0.375	0.757815	0.764588	NA
AT5G50670	283	8311	0.0340513	18	584	0.0308219	0.812442	0.765081	SPL13B
AT2G18060	1447	8311	0.174107	105	584	0.179795	0.735037	0.768996	VND1
AT1G69780	3641	8311	0.438094	260	584	0.445205	0.762715	0.770566	ATHB13
AT5G02460	4967	8311	0.597642	345	584	0.590753	0.760036	0.776084	NA
AT3G52440	4242	8311	0.510408	294	584	0.503425	0.76444	0.776798	NA
AT2G47070	1912	8311	0.230057	131	584	0.224315	0.799154	0.788728	SPL1
AT5G54230	1998	8311	0.240404	137	584	0.234589	0.80213	0.788747	MYB49
AT1G52150	1479	8311	0.177957	107	584	0.183219	0.737382	0.790839	ATHB-15
AT1G68320	2851	8311	0.343039	204	584	0.349315	0.752566	0.792058	MYB62
AT2G43000	1705	8311	0.20515	123	584	0.210616	0.75068	0.792511	NAC042
AT1G68200	1264	8311	0.152088	86	584	0.14726	0.811377	0.799015	NA
AT3G27785	1019	8311	0.122609	69	584	0.118151	0.79402	0.800661	MYB118
AT1G45249	802	8311	0.0964986	54	584	0.0924658	0.827553	0.805021	ABF2
AT1G16490	3594	8311	0.432439	249	584	0.42637	0.795499	0.808018	MYB58
AT5G62380	2430	8311	0.292384	174	584	0.297945	0.777841	0.811514	NAC101
AT1G28470	4548	8311	0.547227	323	584	0.553082	0.796494	0.816685	NAC010
AT1G13450	102	8311	0.0122729	6	584	0.010274	0.845094	0.817386	GT-1
AT5G03790	4076	8311	0.490434	283	584	0.484589	0.797347	0.817842	HB51
AT2G28810	4929	8311	0.593069	343	584	0.587329	0.793878	0.818588	NA
AT1G01060	3581	8311	0.430875	255	584	0.436644	0.795475	0.818956	LHY
AT3G15170	669	8311	0.0804957	49	584	0.0839041	0.75331	0.830781	CUC 1.00
AT5G39820	236	8311	0.0283961	18	584	0.0308219	0.699615	0.832335	NAC094
AT2G20400	1571	8311	0.189027	113	584	0.193493	0.78479	0.832351	NA
AT2G24430	1445	8311	0.173866	99	584	0.169521	0.821308	0.832506	NAC038
AT2G22540	3473	8311	0.41788	247	584	0.422945	0.828268	0.844234	SVP
AT1G19790	2341	8311	0.281675	167	584	0.285959	0.812185	0.86121	SRS7
AT5G13790	564	8311	0.0678619	38	584	0.0650685	0.864761	0.861431	AGL15
AT2G42280	392	8311	0.0471664	29	584	0.0496575	0.762225	0.862463	FBH4
AT3G61150	2158	8311	0.259656	154	584	0.263699	0.84523	0.867753	HDG1
AT2G18550	2910	8311	0.350138	207	584	0.354452	0.857591	0.867891	HB21
AT5G14960	187	8311	0.0225003	12	584	0.0205479	0.88502	0.870014	DEL2
AT5G59430	100	8311	0.0120322	8	584	0.0136986	0.694092	0.872896	TRP1
AT4G18770	1352	8311	0.162676	97	584	0.166096	0.816751	0.874165	MYB98
AT2G36010	1279	8311	0.153892	88	584	0.150685	0.905487	0.882025	E2F3
AT3G50060	4786	8311	0.575863	334	584	0.571918	0.862527	0.88616	MYB77
AT5G46830	2007	8311	0.241487	139	584	0.238014	0.880756	0.888965	NIG1
AT3G55370	3398	8311	0.408856	241	584	0.412671	0.86183	0.890446	OBP3
AT5G01380	373	8311	0.0448803	25	584	0.0428082	0.917505	0.896104	NA
AT1G51140	3559	8311	0.428228	248	584	0.424658	0.896756	0.900296	FBH3
AT5G65310	6217	8311	0.748045	435	584	0.744863	0.882443	0.903009	HB5
AT1G24250	631	8311	0.0759235	43	584	0.0736301	0.935484	0.903256	NA
AT1G64620	4255	8311	0.511972	297	584	0.508562	0.897801	0.907214	NA
AT4G36160	2748	8311	0.330646	195	584	0.333904	0.891456	0.907453	NAC076
AT1G69690	271	8311	0.0326074	18	584	0.0308219	0.904158	0.908832	TCP15
AT5G66700	2673	8311	0.321622	186	584	0.318493	0.890735	0.911884	HB53
AT3G47500	3148	8311	0.378775	223	584	0.381849	0.894726	0.917247	CDF 3.00
AT3G27010	255	8311	0.0306822	17	584	0.0291096	1	0.929047	TCP20
AT5G62470	342	8311	0.0411503	25	584	0.0428082	0.829372	0.930591	MYB96
AT2G18380	3734	8311	0.449284	264	584	0.452055	0.897374	0.930608	GATA20
AT2G46680	6198	8311	0.745759	437	584	0.748288	0.921707	0.931042	HB7
AT3G12730	2540	8311	0.305619	180	584	0.308219	0.889243	0.931969	NA
AT1G69570	2015	8311	0.24245	143	584	0.244863	0.881042	0.934986	NA
AT4G00730	1419	8311	0.170738	101	584	0.172945	0.909432	0.936129	ANL2
AT4G10350	2811	8311	0.338226	199	584	0.340753	0.892158	0.936623	NAC070
AT5G17300	4660	8311	0.560703	326	584	0.558219	0.931275	0.941202	RVE1
AT4G21040	3780	8311	0.454819	267	584	0.457192	0.931507	0.945527	DOF4.3
AT5G64060	1109	8311	0.133438	79	584	0.135274	0.899844	0.949626	NAC103
AT5G65130	654	8311	0.0786909	45	584	0.0770548	0.93672	0.950178	NA
AT2G02450	1521	8311	0.18301	108	584	0.184932	0.911871	0.951615	LOV1
AT3G10113	4216	8311	0.50728	295	584	0.505137	0.931797	0.954313	NA
AT3G11280	543	8311	0.0653351	39	584	0.0667808	0.862625	0.960115	NA
AT4G00250	2676	8311	0.321983	187	584	0.320205	0.963465	0.965658	NA
AT1G74650	4128	8311	0.496691	289	584	0.494863	0.965857	0.966021	MYB31
AT1G51700	2718	8311	0.327036	192	584	0.328767	0.927353	0.967659	DOF1
AT5G53950	842	8311	0.101312	60	584	0.10274	0.887315	0.968403	CUC 2.00
AT1G36060	994	8311	0.119601	69	584	0.118151	1	0.969353	NA
AT4G36740	4511	8311	0.542775	316	584	0.541096	0.965733	0.971482	HB40
AT1G49010	3927	8311	0.472506	275	584	0.47089	0.965808	0.973887	NA
AT2G40260	3176	8311	0.382144	224	584	0.383562	0.964871	0.980779	NA
AT2G03500	2850	8311	0.342919	201	584	0.344178	0.964043	0.986544	NA
AT5G66940	4388	8311	0.527975	309	584	0.52911	0.965824	0.99185	NA
AT4G36540	372	8311	0.04476	26	584	0.0445205	1	1	BEE2
AT1G46768	672	8311	0.0808567	47	584	0.0804795	1	1	RAP2.1
AT3G06490	582	8311	0.0700277	41	584	0.0702055	1	1	MYB108
AT2G27300	1236	8311	0.148719	87	584	0.148973	1	1	NTL8
AT5G60850	3917	8311	0.471303	275	584	0.47089	1	1	OBP4
AT4G28500	4220	8311	0.507761	297	584	0.508562	1	1	NAC073
AT5G23280	249	8311	0.0299603	17	584	0.0291096	1	1	NA
AT1G77920	4055	8311	0.487908	285	584	0.488014	1	1	TGA7
AT2G01060	3370	8311	0.405487	237	584	0.405822	1	1	NA
AT5G13910	200	8311	0.0240645	14	584	0.0239726	1	1	LEP
AT5G18450	785	8311	0.0944531	55	584	0.0941781	1	1	NA
AT4G04890	647	8311	0.0778486	45	584	0.0770548	1	1	PDF2
AT1G55110	1293	8311	0.155577	91	584	0.155822	1	1	IDD7
AT2G46770	2739	8311	0.329563	192	584	0.328767	1	1	NST1
AT1G18330	4869	8311	0.58585	342	584	0.585616	1	1	EPR1
