## Supplementary material for "Mobile immune signals potentiate salicylic acid-mediated plant immunity via WRKY38/62 transcription factors": Table S4

### Sheet: Sheet1
Gene	Sequence 5’ to 3’	Purpose
UBQ5	Fwd – CCAAGCCGAAGAAGATCAAG	Constitutively expressed gene for qPCR normalization
	Rvs – ACTCCTTCCTCAAACGCTGA
PR1	Fwd – CTAAGGGTTCACAACCAGGC	qPCR target gene
	Rvs – AAGGCCCACCAGAGTGTATG
WRKY38	Fwd – CCGGTTTACCGAACCACTTA	qPCR target gene
	Rvs – GGCTTTCCTTCTCCTGATCC
WRKY62	Fwd – GCCTACACCAAGGACCAGAA	qPCR target gene
	Rvs – AGAGGTGGAGGAGGAGAAGC
NPR1	Fwd – CTAAAACCGTGGAACTCGGG	qPCR target gene
	Rvs – TCTCTTGTATTTCCATGTACCTTTGCT
